# Coordinated tri-inhibition generates human CA1, CA3 and DG neurons and hippocampal astrocytes forming long-lived and electrophysiologically complex cultures

**DOI:** 10.64898/2026.01.21.700748

**Authors:** Kwaku Dad Abu-Bonsrah, Candice Desouza, Hui Wen Chan, Forough Habibollahi, Brad Watmuff, Mirella Dottori, Brett J. Kagan

## Abstract

The diverse computational functions of the human hippocampus rely on coordinated interactions among dentate gyrus (DG), CA3, and CA1 subfields, yet generating all three neuronal identities in vitro - particularly CA1 - has remained challenging. Here we establish a reproducible and modular differentiation protocol that directs human pluripotent stem cells through dorsomedial telencephalic progenitors to DG, CA3 and CA1 neurons and regionally specified hippocampal astrocytes. Early tri-inhibition with sonic hedgehog inhibition generated FOXG1+PAX6+ forebrain progenitors, while FGF2 treatment maintained the progenitors and induced TBR2+ intermediate progenitors, and controlled WNT activation with CHIR99021 enriched PROX1+ hippocampal progenitors in two donor lines. Bulk RNA-seq confirmed hippocampal identity, and a promoter-driven reporter for a CA1-specific gene [*MPPED1*] validated CA1 neurons, alongside DG (PROX1), CA3 (ELAVL2, GRIK4, SCGN) and CA1 (WFS1, OCT6) markers and maturing synaptic puncta. Hippocampal organoids remained active for more than 400 days, with higher firing rates, information entropy and hub-like causal connectivity than monolayers; astrocyte-supplemented monolayers showed intermediate maturation. This platform enables systematic experimental control of neuron-astrocyte ratio, culture geometry and developmental timing for studying human hippocampal development, circuit function and disease.
