## Supplementary Data - Electrophysiological Data (Fig 5-7) for "Coordinated tri-inhibition generates human CA1, CA3 and DG neurons and hippocampal astrocytes forming long-lived and electrophysiologically complex cultures"

### Sheet: Fig 5 - A (Multivariate)
Supplementary Table 24: Omnibus tests for Electrophysiology Metrics
Figure	Panel	Metric	N	F Statistic	df1	df2	p-value	Significant (p < 0.05)	Method
5	A	Mean Firing Rate (Hz)	10844	1035.55	2	1518.71	2.02692e-284	TRUE	Welch's ANOVA
5	A	Peak Firing Rate (Hz)	11131	24.347	2	1707.69	3.75125e-11	TRUE	Welch's ANOVA
5	A	Firing Rate Variance (Hz)	9760	352.163	2	1424.6	5.32953e-125	TRUE	Welch's ANOVA
5	A	Mean ISI (s)	11500	1023.43	2	1718.27	2.00215e-293	TRUE	Welch's ANOVA
5	A	Total Spike Count	10844	1036.29	2	1518.7	1.48453e-284	TRUE	Welch's ANOVA
5	A	Information Entropy	11578	3242.52	2	1737.22	0	TRUE	Welch's ANOVA
5	A	Burst Duration Ratio	5343	916.96	2	1046.27	8.65563e-231	TRUE	Welch's ANOVA
5	A	Bursts per Minute	5191	11.0967	2	922.24	1.72925e-05	TRUE	Welch's ANOVA
5	A	Total Network Bursts	5191	11.0967	2	922.24	1.72925e-05	TRUE	Welch's ANOVA
5	A	DCC	5160	268.373	2	1111.53	8.01251e-96	TRUE	Welch's ANOVA

### Sheet: Fig 5 - A (Post-hoc Tests)
Supplementary Table 25: Pairwise tests for Electrophysiological Metrics
Figure	Panel	Metric	Group 1	Group 2	n1	n2	t-statistic	df	p-value	Effect Size	Significant (p < 0.05)	Significance label	Method
5	A	Mean Firing Rate (Hz)	Hippocampal Neurons & Hippocampal Astrocytes	Hippocampal Neurons	572	3796	12.1818	626.459	0	0.818736	TRUE	***	Games-Howell
5	A	Mean Firing Rate (Hz)	Hippocampal Neurons & Hippocampal Astrocytes	Hippocampal Organoid	572	6476	-3.31256	661.809	0.000975	-0.15315	TRUE	***	Games-Howell
5	A	Mean Firing Rate (Hz)	Hippocampal Neurons	Hippocampal Organoid	3796	6476	-45.0824	10262.6	0	-0.81528	TRUE	***	Games-Howell
5	A	Peak Firing Rate (Hz)	Hippocampal Neurons & Hippocampal Astrocytes	Hippocampal Neurons	672	3890	6.70559	839.179	3.68257e-11	0.3186	TRUE	***	Games-Howell
5	A	Peak Firing Rate (Hz)	Hippocampal Neurons & Hippocampal Astrocytes	Hippocampal Organoid	672	6569	6.94104	726.532	8.63531e-12	0.405745	TRUE	***	Games-Howell
5	A	Peak Firing Rate (Hz)	Hippocampal Neurons	Hippocampal Organoid	3890	6569	-0.03718	6532.51	0.970342	-0.00081	FALSE	n.s.	Games-Howell
5	A	Firing Rate Variance (Hz)	Hippocampal Neurons & Hippocampal Astrocytes	Hippocampal Neurons	532	3702	8.08498	586.335	3.55271e-15	0.544299	TRUE	***	Games-Howell
5	A	Firing Rate Variance (Hz)	Hippocampal Neurons & Hippocampal Astrocytes	Hippocampal Organoid	532	5526	-3.38278	712.001	0.000757	-0.12492	TRUE	***	Games-Howell
5	A	Firing Rate Variance (Hz)	Hippocampal Neurons	Hippocampal Organoid	3702	5526	-26.012	8350.66	0	-0.48581	TRUE	***	Games-Howell
5	A	Mean ISI (s)	Hippocampal Neurons & Hippocampal Astrocytes	Hippocampal Neurons	672	3812	-8.21112	1026.96	6.66134e-16	-0.30691	TRUE	***	Games-Howell
5	A	Mean ISI (s)	Hippocampal Neurons & Hippocampal Astrocytes	Hippocampal Organoid	672	7016	14.5035	745.559	0	0.739048	TRUE	***	Games-Howell
5	A	Mean ISI (s)	Hippocampal Neurons	Hippocampal Organoid	3812	7016	44.0666	5547.92	0	1.00423	TRUE	***	Games-Howell
5	A	Total Spike Count	Hippocampal Neurons & Hippocampal Astrocytes	Hippocampal Neurons	572	3796	12.1818	626.459	0	0.818736	TRUE	***	Games-Howell
5	A	Total Spike Count	Hippocampal Neurons & Hippocampal Astrocytes	Hippocampal Organoid	572	6476	-3.31692	661.782	0.00096	-0.15337	TRUE	***	Games-Howell
5	A	Total Spike Count	Hippocampal Neurons	Hippocampal Organoid	3796	6476	-45.0992	10262.5	0	-0.81561	TRUE	***	Games-Howell
5	A	Information Entropy	Hippocampal Neurons & Hippocampal Astrocytes	Hippocampal Neurons	672	3890	18.2372	727.337	0	1.21176	TRUE	***	Games-Howell
5	A	Information Entropy	Hippocampal Neurons & Hippocampal Astrocytes	Hippocampal Organoid	672	7016	-4.32114	727.042	1.76828e-05	-0.24598	TRUE	***	Games-Howell
5	A	Information Entropy	Hippocampal Neurons	Hippocampal Organoid	3890	7016	-80.2414	9988.17	0	-1.47856	TRUE	***	Games-Howell
5	A	Burst Duration Ratio	Hippocampal Neurons & Hippocampal Astrocytes	Hippocampal Neurons	320	1637	-34.8224	636.266	0	-1.63448	TRUE	***	Games-Howell
5	A	Burst Duration Ratio	Hippocampal Neurons & Hippocampal Astrocytes	Hippocampal Organoid	320	3386	-42.412	558.785	0	-1.5099	TRUE	***	Games-Howell
5	A	Burst Duration Ratio	Hippocampal Neurons	Hippocampal Organoid	1637	3386	-8.15663	3946.5	4.44089e-16	-0.22755	TRUE	***	Games-Howell
5	A	Bursts per Minute	Hippocampal Neurons & Hippocampal Astrocytes	Hippocampal Neurons	360	1612	-3.69515	379.789	0.000252	-0.36863	TRUE	***	Games-Howell
5	A	Bursts per Minute	Hippocampal Neurons & Hippocampal Astrocytes	Hippocampal Organoid	360	3219	-2.4617	436.241	0.0142141	-0.14138	TRUE	*	Games-Howell
5	A	Bursts per Minute	Hippocampal Neurons	Hippocampal Organoid	1612	3219	3.20366	4553.26	0.001366	0.075608	TRUE	**	Games-Howell
5	A	Total Network Bursts	Hippocampal Neurons & Hippocampal Astrocytes	Hippocampal Neurons	360	1612	-3.69515	379.789	0.000252	-0.36863	TRUE	***	Games-Howell
5	A	Total Network Bursts	Hippocampal Neurons & Hippocampal Astrocytes	Hippocampal Organoid	360	3219	-2.4617	436.241	0.0142141	-0.14138	TRUE	*	Games-Howell
5	A	Total Network Bursts	Hippocampal Neurons	Hippocampal Organoid	1612	3219	3.20366	4553.26	0.001366	0.075608	TRUE	**	Games-Howell
5	A	DCC	Hippocampal Neurons & Hippocampal Astrocytes	Hippocampal Neurons	360	1679	-13.2249	519.723	0	-0.77473	TRUE	***	Games-Howell
5	A	DCC	Hippocampal Neurons & Hippocampal Astrocytes	Hippocampal Organoid	360	3121	2.43494	732.747	0.0151319	0.081737	TRUE	*	Games-Howell
5	A	DCC	Hippocampal Neurons	Hippocampal Organoid	1679	3121	21.6048	4778.73	0	0.545472	TRUE	***	Games-Howell

### Sheet: Fig 5 - B (Log-rank Tests)
Supplementary Table 26: Log-rank tests for Survival Analysis for Electrophysiological Metrics
Figure	Panel	Metric	Threshold	Group 1	Group 2	n1	n2	Chi-squared Statistic	df	p-value	-log2(p-value)	Significant (p < 0.05)	Method
5	B	Culture Mean Firing Rate (Hz)	≥ 0.1	Hippocampal Neurons & Hippocampal Astrocytes	Hippocampal Neurons	672	3890	6.85036	1	0.008862	6.8181	TRUE	Log-rank (Mantel-Cox)
5	B	Culture Mean Firing Rate (Hz)	≥ 0.1	Hippocampal Neurons & Hippocampal Astrocytes	Hippocampal Organoid	672	7016	2745.49	1	0	inf	TRUE	Log-rank (Mantel-Cox)
5	B	Culture Mean Firing Rate (Hz)	≥ 0.1	Hippocampal Neurons	Hippocampal Organoid	3890	7016	5328.84	1	0	inf	TRUE	Log-rank (Mantel-Cox)
5	B	Culture Max Firing Rate (Hz)	≥ 50	Hippocampal Neurons & Hippocampal Astrocytes	Hippocampal Neurons	672	3890	90.5172	1	1.83379e-21	68.8857	TRUE	Log-rank (Mantel-Cox)
5	B	Culture Max Firing Rate (Hz)	≥ 50	Hippocampal Neurons & Hippocampal Astrocytes	Hippocampal Organoid	672	7016	573.809	1	8.33432e-127	418.826	TRUE	Log-rank (Mantel-Cox)
5	B	Culture Max Firing Rate (Hz)	≥ 50	Hippocampal Neurons	Hippocampal Organoid	3890	7016	4743.53	1	0	inf	TRUE	Log-rank (Mantel-Cox)
5	B	Culture Var Firing Rate (Hz)	≥ 10	Hippocampal Neurons & Hippocampal Astrocytes	Hippocampal Neurons	672	3890	130.777	1	2.77036e-30	98.1878	TRUE	Log-rank (Mantel-Cox)
5	B	Culture Var Firing Rate (Hz)	≥ 10	Hippocampal Neurons & Hippocampal Astrocytes	Hippocampal Organoid	672	7016	650.653	1	1.61132e-143	474.347	TRUE	Log-rank (Mantel-Cox)
5	B	Culture Var Firing Rate (Hz)	≥ 10	Hippocampal Neurons	Hippocampal Organoid	3890	7016	6040.67	1	0	inf	TRUE	Log-rank (Mantel-Cox)
5	B	Culture Mean ISI (ms)	≥ 10	Hippocampal Neurons & Hippocampal Astrocytes	Hippocampal Neurons	672	3890	28.7591	1	8.19619e-08	23.5405	TRUE	Log-rank (Mantel-Cox)
5	B	Culture Mean ISI (ms)	≥ 10	Hippocampal Neurons & Hippocampal Astrocytes	Hippocampal Organoid	672	7016	36.4213	1	1.58961e-09	29.2287	TRUE	Log-rank (Mantel-Cox)
5	B	Culture Mean ISI (ms)	≥ 10	Hippocampal Neurons	Hippocampal Organoid	3890	7016	894.835	1	1.30229e-196	650.717	TRUE	Log-rank (Mantel-Cox)
5	B	Total Spike Count	≥ 500	Hippocampal Neurons & Hippocampal Astrocytes	Hippocampal Neurons	672	3890	44.4137	1	2.65826e-11	35.1307	TRUE	Log-rank (Mantel-Cox)
5	B	Total Spike Count	≥ 500	Hippocampal Neurons & Hippocampal Astrocytes	Hippocampal Organoid	672	7016	1296.42	1	6.77657e-284	940.667	TRUE	Log-rank (Mantel-Cox)
5	B	Total Spike Count	≥ 500	Hippocampal Neurons	Hippocampal Organoid	3890	7016	5078.47	1	0	inf	TRUE	Log-rank (Mantel-Cox)
5	B	Mean Information Entropy	≥ 0.4	Hippocampal Neurons & Hippocampal Astrocytes	Hippocampal Neurons	672	3890	264.211	1	2.0735e-59	194.942	TRUE	Log-rank (Mantel-Cox)
5	B	Mean Information Entropy	≥ 0.4	Hippocampal Neurons & Hippocampal Astrocytes	Hippocampal Organoid	672	7016	965.124	1	6.84348e-212	701.474	TRUE	Log-rank (Mantel-Cox)
5	B	Mean Information Entropy	≥ 0.4	Hippocampal Neurons	Hippocampal Organoid	3890	7016	9857.71	1	0	inf	TRUE	Log-rank (Mantel-Cox)
5	B	Network Burst Duration Ratio	≥ 0.01	Hippocampal Neurons & Hippocampal Astrocytes	Hippocampal Neurons	360	1691	26.5531	1	2.56394e-07	21.8951	TRUE	Log-rank (Mantel-Cox)
5	B	Network Burst Duration Ratio	≥ 0.01	Hippocampal Neurons & Hippocampal Astrocytes	Hippocampal Organoid	360	3462	5162.75	1	0	inf	TRUE	Log-rank (Mantel-Cox)
5	B	Network Burst Duration Ratio	≥ 0.01	Hippocampal Neurons	Hippocampal Organoid	1691	3462	3103.49	1	0	inf	TRUE	Log-rank (Mantel-Cox)
5	B	Network Bursts per Min	≥ 0.007	Hippocampal Neurons & Hippocampal Astrocytes	Hippocampal Neurons	360	1691	221.974	1	3.35574e-50	164.35	TRUE	Log-rank (Mantel-Cox)
5	B	Network Bursts per Min	≥ 0.007	Hippocampal Neurons & Hippocampal Astrocytes	Hippocampal Organoid	360	3462	5768.86	1	0	inf	TRUE	Log-rank (Mantel-Cox)
5	B	Network Bursts per Min	≥ 0.007	Hippocampal Neurons	Hippocampal Organoid	1691	3462	3024.51	1	0	inf	TRUE	Log-rank (Mantel-Cox)
5	B	Total Num of Network Bursts	≥ 2	Hippocampal Neurons & Hippocampal Astrocytes	Hippocampal Neurons	360	1691	172.969	1	1.66233e-39	128.822	TRUE	Log-rank (Mantel-Cox)
5	B	Total Num of Network Bursts	≥ 2	Hippocampal Neurons & Hippocampal Astrocytes	Hippocampal Organoid	360	3462	5768.86	1	0	inf	TRUE	Log-rank (Mantel-Cox)
5	B	Total Num of Network Bursts	≥ 2	Hippocampal Neurons	Hippocampal Organoid	1691	3462	2550.62	1	0	inf	TRUE	Log-rank (Mantel-Cox)
5	B	Deviation from Criticality Coeff. (DCC)	≤ 1	Hippocampal Neurons & Hippocampal Astrocytes	Hippocampal Neurons	360	1691	239.225	1	5.80211e-54	176.848	TRUE	Log-rank (Mantel-Cox)
5	B	Deviation from Criticality Coeff. (DCC)	≤ 1	Hippocampal Neurons & Hippocampal Astrocytes	Hippocampal Organoid	360	3462	3409.56	1	0	inf	TRUE	Log-rank (Mantel-Cox)
5	B	Deviation from Criticality Coeff. (DCC)	≤ 1	Hippocampal Neurons	Hippocampal Organoid	1691	3462	6545.29	1	0	inf	TRUE	Log-rank (Mantel-Cox)

### Sheet: Fig 7 - A (Multivariate)
Supplementary Table 27: Omnibus tests for Causal Connectivity Metrics
Figure	Panel	Metric	N	F Statistic	df1	df2	p-value	Significant (p < 0.05)	Method
5	B	Total Edges	719	71.2396	2	184.662	1.17186e-23	TRUE	Welch's ANOVA
5	B	Average Edge Weight	694	16.0206	2	279.026	2.59215e-07	TRUE	Welch's ANOVA
5	B	Clustering Coefficient	722	31.1768	2	186.574	2.08166e-12	TRUE	Welch's ANOVA
5	B	Betweenness Centrality	747	72.0996	2	194.12	3.83404e-24	TRUE	Welch's ANOVA

### Sheet: Fig 7 - A (Post-hoc Tests)
Supplementary Table 28: Pairwise tests for casual connectivity metrics
Figure	Panel	Metric	Group 1	Group 2	n1	n2	t-statistic	df	p-value	Effect Size	Significant (p < 0.05)	Significance label	Method
5	B	Total Edges	Hippocampal Only	Hippocampal Organoid	259	383	-11.6516	511.808	0	-0.80591	TRUE	***	Games-Howell
5	B	Total Edges	Hippocampal Only	Hippocampal-Astrocytes	259	77	-3.52042	81.217	0.00071	-0.72603	TRUE	***	Games-Howell
5	B	Total Edges	Hippocampal Organoid	Hippocampal-Astrocytes	383	77	1.68001	105.368	0.095919	0.217169	FALSE	n.s.	Games-Howell
5	B	Average Edge Weight	Hippocampal Only	Hippocampal Organoid	271	355	-0.86412	537.001	0.38791	-0.07098	FALSE	n.s.	Games-Howell
5	B	Average Edge Weight	Hippocampal Only	Hippocampal-Astrocytes	271	68	3.92014	260.712	0.000113	0.340321	TRUE	***	Games-Howell
5	B	Average Edge Weight	Hippocampal Organoid	Hippocampal-Astrocytes	355	68	5.46728	197.103	1.3728e-07	0.461151	TRUE	***	Games-Howell
5	B	Clustering Coefficient	Hippocampal Only	Hippocampal Organoid	269	376	-7.90324	465.714	1.9762e-14	-0.66318	TRUE	***	Games-Howell
5	B	Clustering Coefficient	Hippocampal Only	Hippocampal-Astrocytes	269	77	-2.19929	102.248	0.0301103	-0.33085	TRUE	*	Games-Howell
5	B	Clustering Coefficient	Hippocampal Organoid	Hippocampal-Astrocytes	376	77	1.35751	85.9032	0.178175	0.244238	FALSE	n.s.	Games-Howell
5	B	Betweenness Centrality	Hippocampal Only	Hippocampal Organoid	265	406	-11.9793	616.525	0	-0.82626	TRUE	***	Games-Howell
5	B	Betweenness Centrality	Hippocampal Only	Hippocampal-Astrocytes	265	76	-2.65127	86.2337	0.009541	-0.48628	TRUE	**	Games-Howell
5	B	Betweenness Centrality	Hippocampal Organoid	Hippocampal-Astrocytes	406	76	3.35845	110.109	0.001077	0.399071	TRUE	**	Games-Howell

### Sheet: Fig 7 - B (Log-rank Tests)
Supplementary Table 29: Log-rank tests for Survival Analysis for Causal Connectivity Metrics
Figure	Panel	Metric	Threshold	Group 1	Group 2	n1	n2	Chi-squared Statistic	df	p-value	-log2(p-value)	Effect Size (r)	Significant (p < 0.05)	Method
6	B	Total Edges	≥ 15	Hippocampal Neurons	Hippocampal Organoid	282	409	199.578	1	2.58158e-45	148.119	0.005928	TRUE	Log-rank (Mantel-Cox)
6	B	Total Edges	≥ 15	Hippocampal Neurons	Hippocampal Neurons & Hippocampal Astrocytes	282	78	7.31558	1	0.006836	7.19265	0.288878	TRUE	Log-rank (Mantel-Cox)
6	B	Total Edges	≥ 15	Hippocampal Organoid	Hippocampal Neurons & Hippocampal Astrocytes	409	78	237.022	1	1.75378e-53	175.252	0.341868	TRUE	Log-rank (Mantel-Cox)
6	B	Average Edge Weight	≥ 3	Hippocampal Neurons	Hippocampal Organoid	282	409	285.386	1	5.03409e-64	210.272	0.148725	TRUE	Log-rank (Mantel-Cox)
6	B	Average Edge Weight	≥ 3	Hippocampal Neurons	Hippocampal Neurons & Hippocampal Astrocytes	282	78	0.786532	1	0.375151	1.41446	0.213932	FALSE	Log-rank (Mantel-Cox)
6	B	Average Edge Weight	≥ 3	Hippocampal Organoid	Hippocampal Neurons & Hippocampal Astrocytes	409	78	222.07	1	3.19744e-50	164.419	0.0459726	TRUE	Log-rank (Mantel-Cox)
6	B	Clustering Coefficient	≥ 0.02	Hippocampal Neurons	Hippocampal Organoid	282	409	268.783	1	2.09009e-60	198.252	-0.1309	TRUE	Log-rank (Mantel-Cox)
6	B	Clustering Coefficient	≥ 0.02	Hippocampal Neurons	Hippocampal Neurons & Hippocampal Astrocytes	282	78	0.139174	1	0.709104	0.495932	0.120599	FALSE	Log-rank (Mantel-Cox)
6	B	Clustering Coefficient	≥ 0.02	Hippocampal Organoid	Hippocampal Neurons & Hippocampal Astrocytes	409	78	161.653	1	4.92572e-37	120.611	0.307493	TRUE	Log-rank (Mantel-Cox)
6	B	Betweenness Centrality	≥ 0.001	Hippocampal Neurons	Hippocampal Organoid	282	409	430.994	1	9.87692e-96	315.601	-0.01471	TRUE	Log-rank (Mantel-Cox)
6	B	Betweenness Centrality	≥ 0.001	Hippocampal Neurons	Hippocampal Neurons & Hippocampal Astrocytes	282	78	0.009024	1	0.924319	0.113537	0.298291	FALSE	Log-rank (Mantel-Cox)
6	B	Betweenness Centrality	≥ 0.001	Hippocampal Organoid	Hippocampal Neurons & Hippocampal Astrocytes	409	78	274.58	1	1.13982e-61	202.449	0.375716	TRUE	Log-rank (Mantel-Cox)
