## Supplementary Material-Antibody List for "Coordinated tri-inhibition generates human CA1, CA3 and DG neurons and hippocampal astrocytes forming long-lived and electrophysiologically complex cultures"

### Sheet: Sheet1
Supplementary Material 1- List of Primary and Secondary Antibodies
Primary Antibody
	Protein	Source	Lot	Species
	Anti-TBR1 antibody [EPR8138(2)]	ab183032	1114294-3	Rabbit
	SATB2	Anti-SATB2 antibody [SATBA4B10] - C-terminal (ab51502) | Abcam		Mouse
	PAX6	ab195045	GR3297557-2	Rabbit
	FOXG1	Recombinant Anti-FOXG1 antibody [EPR18987] (ab196868) | Abcam	1-7864-47	Rabbit
	NESTIN	Anti-Nestin antibody [2C1.3A11] (ab18102) | Abcam		Mouse
	NEUN	Anti-NeuN antibody [1B7] - Neuronal Marker (ab104224) | Abcam		Mouse
	PSD95	Anti-PSD95 antibody [K28/43] - Synaptic Marker (ab192757) | Abcam		Mouse
	SYN1	Recombinant Anti-Synapsin I antibody [EPR23531-50] (ab254349) | Abcam		Rabbit
	MAP2	MAP2 Polyclonal Antibody (PA1-10005) (thermofisher.com)	ZF4373141	Chicken
	TBR2	Anti-TBR2 / Eomes antibody (AB23345) | Abcam	1011054-1	Rabbit
	SOX2	Anti-SOX2 antibody (AB239218) | Abcam	1038073-2	Goat
	CTIP2	Anti-Ctip2 antibody [25B6] (AB18465) | Abcam	210074770	Rat
	PROX1	Prox1 Antibody (5G10) - BSA Free (NBP1-30045): Novus Biologicals	B-17	Mouse
	Calbindin D-28K	Calbindin D-28K Antibody (NBP2-50028): Novus Biologicals	7363-11162	Chicken
	ZBTB20	ZBTB20 Recombinant Protein Antigen (NBP1-84146PEP): Novus Biologicals	45422	Rabbit
	Human KA1/GRIK4 Antibody	Human KA1/GRIK4 Antibody MAB11326-100 Clone # 1060003		Mouse
	Nanog	Nanog Monoclonal Antibody (23D2-3C6) (MA1-017) (thermofisher.com)		Mouse
	Stathmin1 (STMN1)	Stathmin 1 Polyclonal Antibody (PA5-28092) (thermofisher.com)	ZC4247616	Rabbit
	WFS1	Proteintech 26995-1-AP		Rabbit
	OTX2	AF1979	KNO1123081	Goat
	BRN2 (POU3F2)	POU3F2 Monoclonal Antibody (CL6228) (MA5-35032) (thermofisher.com)		Mouse
	ELAVL2	ab204991	1009405-4	Rabbit
	S100B	PA5-78161	AB4726704	Rabbit
	GFAP	PA1-10004	ZL4569241	Chicken
	ALDH1L1 (E7I2Q)	#85828	#85828S	Rabbit
	ZO-1 (ZO1-1A12)	# 33-9100	AD410752	Mouse
	Oct-6 Antibody (B-7)	sc-376143 Santa cruz	#g0622	Mouse
	TAU	Tau Polyclonal Antibody (PA5-143582)	ZK4557135	Chicken
	Sox9	SOX9 (D8G8H)	#74021	Rabbit
	Neurofilament H antibody - 171 138	171 138		Guinea Pig
	SCGN Polyclonal Antibody	PA5-143580		Chicken
Secondary Antibody
	Donkey anti-Mouse IgG (H+L) Highly Cross-Adsorbed Secondary Antibody, Alexa Fluor™ Plus 488	A32766TR
	Donkey anti-Mouse IgG (H+L) Highly Cross-Adsorbed Secondary Antibody, Alexa Fluor™ Plus 594	A32744
	Donkey anti-Mouse IgG (H+L) Highly Cross-Adsorbed Secondary Antibody, Alexa Fluor™ Plus 647	A32787TR
	Donkey anti-Rabbit IgG (H+L) Highly Cross-Adsorbed Secondary Antibody, Alexa Fluor™ Plus 488	A32790TR
	Donkey anti-Rabbit IgG (H+L) Highly Cross-Adsorbed Secondary Antibody, Alexa Fluor™ Plus 594	A32754
	Donkey anti-Rabbit IgG (H+L) Highly Cross-Adsorbed Secondary Antibody, Alexa Fluor™ Plus 647	A32795TR
	Donkey anti-Rat IgG (H+L) Highly Cross-Adsorbed Secondary Antibody, Alexa Fluor™ Plus 488	A48269TR
	Donkey anti-Rat IgG (H+L) Highly Cross-Adsorbed Secondary Antibody, Alexa Fluor™ Plus 594	A48271
	Donkey anti-Rat IgG (H+L) Highly Cross-Adsorbed Secondary Antibody, Alexa Fluor™ Plus 647	A48272TR
	Donkey anti-Goat IgG (H+L) Highly Cross-Adsorbed Secondary Antibody, Alexa Fluor™ Plus 488	A32814TR
	Donkey anti-Goat IgG (H+L) Highly Cross-Adsorbed Secondary Antibody, Alexa Fluor™ Plus 594	A32758
	Donkey anti-Chicken IgY (H+L) Highly Cross Adsorbed Secondary Antibody, Alexa Fluor™ 488	A78948
	Donkey anti-Chicken IgY (H+L) Highly Cross Adsorbed Secondary Antibody, Alexa Fluor™ 594	A78951
	Donkey anti-Chicken IgY (H+L) Highly Cross Adsorbed Secondary Antibody, Alexa Fluor™ 647	A78952
	Alexa Fluor® 488 AffiniPure® Donkey Anti-Guinea Pig IgG (H+L)	706-545-148
