## Supplementary Material-qPCR Primers for "Coordinated tri-inhibition generates human CA1, CA3 and DG neurons and hippocampal astrocytes forming long-lived and electrophysiologically complex cultures"

### Sheet: Sheet1
Supplementary Material 1- qPCR primers and probes
Name	Sequence	Reference_NCBI
hACTB-FP	ACCTTCTACAATGAGCTGCG	NM_001101
hACTB-Probe	ATCTGGGTCATCTTCTCGCGGTTG
hACTB-RP	CCTGGATAGCAACGTACATGG
hGAPDH-FP	ACATCGCTCAGACACCATG	NM_002046.7
hGAPDH-Probe	AAGGTCGGAGTCAACGGATTTGGTC
hGAPDH-RP	TGTAGTTGAGGTCAATGAAGGG
hTBR1-FP	GGAGCTTCAAATAACAATGGGC	NM_006593.4
hTBR1-Probe	TGCATGTGGTGGAAGTGAACGAGG
hTBR1-RP	GAGTCTCAGGGAAAGTGAACG
hSATB2-FP	AGGAGATGAAAAGGGCCAAG	NM_015265
hSATB2-Probe	AGTGGCTGCAAATAAAAGTCAGGGC
hSATB2-RP	ACGGATGGTACAGAGGTTTTC
hVIMENTIN-FP	CGTGAATACCAAGACCTGCTC	NM_003380
hVIMENTIN-Probe	AGGTGGCAATCTCAATGTCAAGGGC
hVIMENTIN-RP	GGAAAAGTTTGGAAGAGGCAG
hFOXG1-FP	CCTGCCCTGTGAGTCTTTAAG	NM_005249
hFOXG1-Probe	CCTCTTTGCCAAGTTTTACGACGGGA
hFOXG1-RP	CGTTCACTTACAGTCTGGTCC
hOTX2-FP	CCAGACATCTTCATGCGAGAG	NM_021728
hOTX2-Probe	TTGGCGGCACTTAGCTCTTCGAT
hOTX2-RP	GGCAGGTCTCACTTTGTTTTG
hPROX1-FP	TTTTATACCCGTTATCCCAGCTC	NM_002763
hPROX1-Probe	TGCTGAAGACCTACTTCTCCGACGTAA
hPROX1-RP	TGCGTACTTCTCCATCTGAATG
hVGLUT2-FP	TGGTCGTTGGCTATTCTCATAC	NM_020346
hVGLUT2-Probe	TGGTACTTGCAGTGGGATTCAGTGG
hVGLUT2-RP	ATACTGGCATATCTTGGAGCG
hDCX-FP	CATCCCCAACACCTCAGAAG	NM_178152
hDCX-Probe	AACGACCAAGACGCAAACGGAAC
hDCX-RP	GATGGGAGACTGCTTAGACTTG
hNEUROG2-FP	CCGTAGACTGAAGGCCAAC	NM_024019
hNEUROG2-Probe	CTCACCAAGATCGAGACCCTGCG
hNEUROG2-RP	AGATGTAGTTGTGGGCGAAG
hNEUN-FP	GTAGAGGGACGGAAAATTGAGG	NM_001082575
hNEUN-Probe	CCCGAGTGATGACCAACAAGAAGACG
hNEUN-RP	CATAGAATTCAGGCCCGTAGAC
hMAP2-FP	CAACATCAAATACCAGCCTAAAGG	NM_002374
hMAP2-Probe	CTCTCTGAAGAACATCCGCCACAGG
hMAP2-RP	CTCAATTTTCACACGTCCGC
hOCT4-FP	CTGAAGCAGAAGAGGATCACC	NM_002701
hOCT4-Probe	TGGTCGTTTGGCTGAATACCTTCCC
hOCT4-RP	CGCAGCTTACACATGTTCTTG
hPSD95-FP	GAGAGTCAGAAATACCGCTACC	NM_001365
hPSD95-Probe	TCAACACAGATACCCTAGAAGCCCCA
hPSD95-RP	CCTGAGTTACCCCTTTCCAATG
hSYN1-FP	GGTGGATTCTCTGTGGATATGG	NM_006950
hSYN1-Probe	TGAAGGTCGTGCGGTCTCTGAAG
hSYN1-RP	TGTCCCCAGTTTCTTATGCAG
hVGLUT1-FP	TCAATAACAGCACGACCCAC	NM_020309
hVGLUT1-Probe	TGGAATCTGAGTGACAATGTAGCCCC
hVGLUT1-RP	ACAATAGCAAAGCCGAAAACTC
hEMX1-FP	AGTCTCAGCCTCTCCGAG	NM_004097
hEMX1-Probe	TCTGGAACCACACCTTCACCTGC
hEMX1-RP	GCTTCTGCCGTTTGTACTTTG
hEMX2-FP	GATATCTGGGTCATCGCTTCC	NM_004098
hEMX2-Probe	AGTTTCCTTTTGCACAACGCGCT
hEMX2-RP	TTTACCTGAGTTTCCGTGAGG
hASCL1-FP	CTACTCCAACGACTTGAACTCC	NM_004316
hASCL1-Probe	ACGAGTAGGATGAGACCGGCGA
hASCL1-RP	AGTTGGTGAAGTCGAGAAGC
hGLI3-FP	CCCAACTTTTCCAACACAGAG	NM_000168
hGLI3-Probe	CCTCACAGAACAAGCCCACGAGT
hGLI3-RP	GGAGGTCTTCATCGGGTTTG
hNKX21-FP	CACTCCGTTACGTGTACATCC	NM_003317
hNKX21-Probe	TCGTGTGCTTTGGACTCATCGACAT
hNKX21-RP	TCCATGCCCACTTTCTTGTAG
hBRN2-FP	GCGGATCAAACTGGGATTTAC	NM_005604
hBRN2-Probe	TATGGCAACGTGTTCTCGCAGACC
hBRN2-RP	GCACATGTTCTTGAAGCTCAG
hPAX6	AATGGGCGGAGTTATGATACC	Hs00240871_m1
