## Supplementary Table 27 - Bulk Samples Metadata for "Coordinated tri-inhibition generates human CA1, CA3 and DG neurons and hippocampal astrocytes forming long-lived and electrophysiologically complex cultures"

### Sheet: Bulk RNA Metadata
	Sample Number	Sample Name	Tube Name	Cell Culture type	DIV (Days in vitro)	Culture Stage	Additional Comments	Sex at Birth
	1	CLV5-1 IPSC DIV0	CLV5-1 IPSC DIV0	iPSCs	0	1		F
	2	CLV5-1 IPSC p70 DIV0	CLV5-1 IPSC p70 DIV0	iPSCs	0	1		F
	3	CLV5-1 p46 DIV 0	CLV5.1 P46 D0	iPSCs	0	1		F
	4	CLV5-1 HIPPO DIV11	CLV5-1 HIPPO DIV11	Hippocampal Monolayer	11	2		F
	5	CLV5-1 HIPPO DIV11 1	CLV5-1 HIPPO DIV11 1	Hippocampal Monolayer	11	2		F
	6	CLV5-1 HIPPO DIV40	CLV5-1 HIPPO DIV40	Hippocampal Organoids	40	3		F
	7	CLV3-1 HIPPO DIV 40	CLV3.1 HIPPO D40	Hippocampal Organoids	40	3		M
	8	CLV4-4 HIPPO ORG DIV40	CLV4-4 HIPPO DIV40	Hippocampal Organoids	40	3		F
	9	CLV5-1 HIPPO ORG DIV60	CLV5-1 HIPPO DIV60	Hippocampal Organoids	60	4		F
	10	CLV4-4 HIPPO ORG DIV 60	CLV4-4 HIPPO DIV 60	Hippocampal Organoids	60	4		F
	11	CLV5-1 HIPPO ORG DIV 82	CLV5.1 HIPPO ORG DIV82	Hippocampal Organoids	82	5		F
	12	CLV5-1 HIPPO ORG DIV 84	CLV5.1 HIPPO ORG DIV84	Hippocampal Organoids	84	5		F
	13	CLV5-1 HIPPO ORG DIV100	CLV5-1 HIPPO DIV100	Hippocampal Organoids	100	5		F
	14	CLV5-1 HIPPO ORG DIV100 1	CLV5-1 HIPPO DIV100 1	Hippocampal Organoids	100	5		F
	15	CLV5-1 HIPPO ORG DIV 154	CLV5.1 HIPPO ORG DIV154	Hippocampal Organoids	154	6		F
	16	CLV5-1 HIPPO ORG DIV 180	CLV5.1 HIPPO ORG DIV180	Hippocampal Organoids	180	6		F
	17	CLV5-1 HIPPO ORG DIV 200	CLV5.1 HIPPO ORG DIV200	Hippocampal Organoids	200	6		F
